# Put your money where your mouth is: Surveillance of antibiotic resistance within the commensal *Neisseria*

**DOI:** 10.64898/2026.02.14.705939

**Authors:** Molly R. Regan, Caroline J. McDevitt, Leah R. Robinson, Souwaibat Issifou, Crista B. Wadsworth

## Abstract

Commensal *Neisseria* species are major reservoirs of adaptive genetic variation, including antimicrobial resistance, for their pathogenic relatives, yet they remain poorly characterized. This gap limits our ability to anticipate resistance mechanisms that may ultimately emerge *Neisseria gonorrhoeae* and *N. meningitidis*. Here, we analyzed 166 novel commensal *Neisseria* isolates collected from 31 study participants and measured minimum inhibitory concentrations (MICs) for seven antimicrobials: azithromycin, cefixime, ceftriaxone, ciprofloxacin, doxycycline, and gentamicin. Resistance, defined using the Clinical and Laboratory Standards Institute (CLSI) guidelines, was highly prevalent for azithromycin (76%) and doxycycline (52%), while no resistance to gentamicin was observed. High-level doxycycline resistance was always associated with inheritance of *tetM*. Reduced susceptibility to azithromycin was linked to an MtrD K823E substitution, and reduced susceptibility to ciprofloxacin was associated with GyrA T91I (*N. subflava*) or S91V (*N. mucosa*). The PenA 312M mutation was associated with significantly elevated ceftriaxone and cefixime MICs. Across all antimicrobials, MICs varied widely, indicating the presence of additional modulating mutations. Finally, the genetic determinants underlying low-level doxycycline resistance and reduced penicillin susceptibility remain unresolved. Overall, here we continue to build on the foundation of surveillance efforts in the commensal *Neisseria*, and continue to flesh out what is known and unknown about this early warning system – or canary in the coal mine – for emerging resistance and clinically consequential evolution in pathogenic *Neisseria*.
