## Supplementary Table 1 for "Put your money where your mouth is: Surveillance of antibiotic resistance within the commensal *Neisseria*"

### Sheet: Sheet1
Supplemental Table 2. NCBI cccessions for reference Neisseria used within this study
Species	Accession
Neisseria animaloris	GCF_002108605
Neisseria animaloris	GCF_003044705
Neisseria animaloris	GCF_900637855
Neisseria bacilliformis	GCF_001063965
Neisseria bacilliformis	GCF_001067635
Neisseria bacilliformis	GCF_014055025
Neisseria basseii	ERR1674728
Neisseria benedictiae	ERR1600478
Neisseria bergeri	ERR028376
Neisseria bergeri	ERR1603993
Neisseria blantyrii	ERR1674617
Neisseria cinerea	GCF_003044825
Neisseria cinerea	GCF_003044855
Neisseria cinerea	GCF_900475315
Neisseria cinerea	GCF_963394925
Neisseria cinerea	GCF_003044745
Neisseria cinerea	GCF_963394885
Neisseria cinerea	GCF_003044675
Neisseria cinerea	GCF_000173895
Neisseria cinerea	GCF_021025975
Neisseria cinerea	GCA_050294995
Neisseria elongata	GCF_003351685
Neisseria elongata	GCF_900453895
Neisseria elongata	GCF_900475815
Neisseria flavescens	GCF_001618075
Neisseria flavescens	GCF_001618085
Neisseria flavescens	GCF_005221285
Neisseria gonorrhoeae	NC_002946
Neisseria lactamica	GCF_003351565
Neisseria macacae	GCF_000220865
Neisseria macacae	GCF_022749495
Neisseria macacae	GCF_902374455
Neisseria maigaei	ERR1730410
Neisseria meningitidis	CP009420
Neisseria mucosa	GCF_003044445
Neisseria mucosa	GCF_963394935
Neisseria mucosa	GCF_900654175
Neisseria mucosa	GCF_052161875
Neisseria mucosa	GCF_002073715
Neisseria mucosa	GCF_963394975
Neisseria mucosa	GCF_003044395
Neisseria oralis	GCF_045062685
Neisseria polysaccharea	ERR026509
Neisseria polysaccharea	ERR027247
Neisseria polysaccharea	ERR107409
Neisseria polysaccharea	ERR1674672
Neisseria sicca	GCF_003044565
Neisseria sicca	GCF_014054945
Neisseria sicca	GCF_017753665
Neisseria subflava	GCF_003044585
Neisseria subflava	GCF_005221305
Neisseria subflava	GCF_024205785
Neisseria uirgultaei	ERR1730442
Neisseria viridiae	ERR107377
Neisseria wadsworthii	GCF_000227765
Neisseria wadsworthii	GCF_014054885
Neisseria wadsworthii	GCF_003044805
