## Supplementary Table 3 for "Put your money where your mouth is: Surveillance of antibiotic resistance within the commensal *Neisseria*"

### Sheet: Sheet1
Supplementary Table 3. Ability of AR-Isolate Bank Commensals to Grow on LBVT.SNR Media at 30C
Species	Strain	Growth
N. cinerea	AR-0944	+
N. lactamica	AR-0946	+
N. elongata	AR-0945	+
N. subflava	AR-0953	+
N. mucosa	AR-0951	+
N. gonorrhoeae	AR-0938	-
