## Supplementary Table 1 for "Put your money where your mouth is: Surveillance of antibiotic resistance within the commensal *Neisseria*"

Supplementary Table 1. Data for Neisseria isolates collected within this study
Sample	Participant	Isolate	Year.Collected	kraken2.ID	PubMLST.ID	MLST.clustering	uncleaned.genome.length	uncleaded.n50	PubMLST.Num.genes	Doxycycline	Azithromycin	Ceftriaxone	Cefixime	Penicillin	Ciprofloxacin	Gentamicin	pbla.TEM	tetM	gyrA91	mtrD823	penA312	penA504	accession
P0001S002	P0001	2	2024	N. subflava		N. subflava	2295460	141486	473	0.25	1	0.047	0.064	0.25	0.004	2	NA		T	E	M	L
P0001S003	P0001	3	2024	N. subflava		N. subflava	2295368	141486	473	0.38	1	0.047	0.094	0.25	0.002	3	NA		T	E	M	L
P0001S006	P0001	6	2024	N. subflava		N. subflava	2362692	167394	476	0.5	1.5	0.047	0.125	0.125	0.004	3	NA		T	E	M	L
P0001S007	P0001	7	2024	N. subflava		N. subflava	2284106	167295	476	0.75	1.5	0.047	0.064	0.16	0.004	3	NA		T	E	M	L
P0001S008	P0001	8	2024	N. subflava		N. subflava	2299088	141486	474	0.38	1.5	0.032	0.064	0.25	0.004	3	NA		T	E	M	L
P0001S009	P0001	9	2024	N. subflava		N. subflava	2304621	141490	481	0.5	3	0.047	0.094	0.25	0.008	3	NA		T	E	M	L
P0001S010	P0001	10	2024	N. subflava		N. subflava	2596251	120870	475	0.25	3	0.047	0.094	0.16	0.047	4	NA		T	E	M	L
P0003S001	P0003	1	2024	N. mucosa	mucosa	N. mucosa	2761487	109296	621	NA	NA	NA	NA	NA	NA	NA	NA		S	E	NA	NA
P0003S003	P0003	3	2024	N. subflava	subflava	N. subflava	2296512	379204	1108	NA	NA	NA	NA	NA	NA	NA	NA		I	E	M	L
P0003S004	P0003	4	2024	N. subflava	subflava	N. subflava	2229511	379204	1111	NA	NA	NA	NA	NA	NA	NA	NA		I	E	M	L
P0003S007	P0003	7	2024	N. mucosa	mucosa	N. mucosa	2760308	109703	621	NA	NA	NA	NA	NA	NA	NA	NA		S	E	NA	NA
P0003S009	P0003	9	2024	N. mucosa	mucosa	N. mucosa	2759832	98063	621	NA	NA	NA	NA	NA	NA	NA	NA		S	E	NA	NA
P0004S001	P0004	1	2024	N. subflava	subflava	N. subflava	2265750	197633	772	128	0.75	0.064	0.25	0.75	0.012	3	NA	+	T	E	M	L	SRR31976516
P0004S002	P0004	2	2024	N. subflava	subflava	N. subflava	2264787	197633	772	32	3	0.5	0.75	0.75	0.012	3	NA	+	T	E	M	L	SRR31976491
P0004S003	P0004	3	2024	N. subflava	subflava	N. subflava	2265170	197633	772	128	2	0.032	0.25	0.75	0.012	1.5	NA	+	T	E	M	L	SRR31976480
P0004S004	P0004	4	2024	N. subflava	subflava	N. subflava	2260946	197631	773	32	2	0.25	0.5	0.75	0.012	2.5	NA	+	T	E	M	L	SRR31976469
P0004S005	P0004	5	2024	N. subflava	subflava	N. subflava	2262838	197633	772	8	2	0.38	0.75	0.75	0.008	2.5	NA	+	T	E	M	L	SRR31976458
P0004S006	P0004	6	2024	N. subflava	subflava	N. subflava	2272882	197633	772	48	3	0.125	0.25	0.5	0.016	3	NA	+	T	E	M	L	SRR31976447
P0004S007	P0004	7	2024	N. subflava	subflava	N. subflava	2262229	197633	773	48	2	0.064	0.25	0.75	0.012	3	NA	+	T	E	M	L	SRR31976436
P0004S008	P0004	8	2024	N. subflava	subflava	N. subflava	2265496	197633	772	96	4	0.25	0.5	1	0.012	2	NA	+	T	E	M	L	SRR31976503
P0004S009	P0004	9	2024	N. subflava	subflava	N. subflava	2270520	197633	771	96	3	0.064	0.064	0.75	0.016	2	NA	+	T	E	M	L	SRR31976536
P0004S010	P0004	10	2024	N. subflava	subflava	N. subflava	2267318	197633	771	64	3	0.38	1	1	0.004	2	NA	+	T	E	M	L	SRR31976525
P0005S001	P0005	1	2024	N. mucosa		N. mucosa	2764633	58917	517	1	2	0.094	0.19	1	0.008	2	NA		S	E	M	L	SRR31976524
P0005S003	P0005	3	2024	N. mucosa	mucosa	N. mucosa	2844746	40326	441	1	0.5	0.032	0.047	0.5	0.012	4	NA		S	S	M	L	SRR31976523
P0005S004	P0005	4	2024	N. mucosa		N. mucosa	2761016	58917	515	1	2	0.064	0.047	1	0.006	3	NA		S	E	M	L	SRR31976522
P0005S005	P0005	5	2024	N. mucosa	mucosa	N. mucosa	2822017	40326	411	0.75	0.75	0.032	0.125	0.38	0.008	3	NA		S	S	M	L	SRR31976521
P0005S006	P0005	6	2024	N. mucosa		N. mucosa	2755033	64672	515	1.5	2	0.064	0.094	1	0.008	2	NA		S	E	M	L	SRR31976520
P0005S008	P0005	8	2024	N. subflava	subflava	N. subflava	2299886	132887	1091	1	1.5	0.032	0.047	1	0.008	2	NA		T	E	M	L
P0005S009	P0005	9	2024	N. mucosa		N. mucosa	2752741	64672	520	1	1	0.125	0.125	1	0.016	2	NA		S	E	M	L	SRR31976518
P0005S010	P0005	10	2024	N. mucosa		N. mucosa	2754119	62149	518	1.5	3	0.094	0.19	1.5	0.012	3	NA		S	E	M	L	SRR31976517
P0006S003	P0006	3	2024	N. mucosa		N. mucosa	2806253	70019	224	1.5	3	0.064	0.064	1.5	0.012	3	NA		S	E	M	L	SRR31976514
P0006S004	P0006	4	2024	Unclassified Neisseria	subflava	N. subflava	2221094	381993	797	48	4	0.032	0.016	1	0.125	2	NA	+	I	E	Y	NA
P0006S005	P0006	5	2024	Unclassified Neisseria	subflava	N. subflava	2234626	411774	797	64	4	0.016	0.016	1	0.125	3	NA	+	I	E	Y	NA
P0006S009	P0006	9	2024	N. subflava	subflava	N. subflava	2138416	478925	789	1.5	3	0.094	0.064	1	0.012	2	NA		T	E	M	L	SRR31976511
P0006S010	P0006	10	2024	N. subflava	subflava	N. subflava	2145474	1136921	785	0.75	3	0.064	0.125	1	0.016	2	NA		T	E	M	L	SRR31976510
P0007S009	P0007	9	2024	N. mucosa	mucosa	N. mucosa	2827499	45468	969	0.75	2	0.023	0.023	0.75	0.023	1	NA		S	E	M	L	SRR31976507
P0007S010	P0007	10	2024	N. subflava	subflava	N. subflava	2232435	181573	559	64	2	0.012	0.023	0.5	0.125	2	NA	+	I	E	M	L	SRR31976492
P0008S001	P0008	1	2024	N. mucosa	mucosa	N. mucosa	2776736	45820	839	1	4	0.064	0.025	1	0.012	2	NA		S	E	M	L	SRR31976490
P0008S002	P0008	2	2024	N. subflava	subflava	N. subflava	2219979	283010	1075	0.38	4	0.064	0.094	0.75	0.003	4	NA		T	E	M	L	SRR31976489
P0008S003	P0008	3	2024	N. elongata		N. elongata	2511620	41508	75	0.125	0.75	0.016	0.016	0.5	0.002	4	NA		S	K	NA	NA
P0008S004	P0008	4	2024	N. subflava		N. subflava	2253527	268301	842	0.38	2	0.032	0.047	0.5	0.064	3	NA		T	E	M	L	SRR31976488
P0008S005	P0008	5	2024	N. mucosa	mucosa	N. mucosa	2734777	54725	841	1	4	0.047	0.094	1.5	0.006	2	NA		S	E	M	L	SRR31976487
P0008S008	P0008	8	2024	N. mucosa	mucosa	N. mucosa	2705342	31894	283	0.75	1.5	0.032	0.032	1	0.004	4	NA		S	S	M	L	SRR31976484
P0008S010	P0008	10	2024	N. elongata		N. elongata	2820460	37198	75	0.19	0.5	0.032	0.023	0.5	0.002	4	NA		S	K	NA	NA	SRR31976482
P0009S001	P0009	1	2024	N. subflava	subflava	N. subflava	2341511	303876	1077	0.38	3	0.064	0.064	1	0.002	2	NA		T	E	M	L	SRR31976481
P0009S002	P0009	2	2024	N. mucosa		N. mucosa	2590049	72077	1004	0.38	4	0.032	0.064	1	0.002	3	NA		S	E	M	L	SRR31976479
P0009S003	P0009	3	2024	N. subflava		N. subflava	2325901	369500	810	96	24	0.032	0.032	1	0.006	2.5	NA	+	T	E	M	L	SRR31976478
P0009S004	P0009	4	2024	N. subflava	subflava	N. subflava	2360842	188835	328	0.38	0.38	0.008	0.016	1	0.004	2	NA		T	E	M	L	SRR31976477
P0009S005	P0009	5	2024	N. subflava		N. subflava	2275594	260275	716	0.75	3	0.064	0.064	0.5	0.047	3	NA		T	E	M	L	SRR31976476
P0009S006	P0009	6	2024	N. mucosa		N. mucosa	2547084	77220	1004	0.5	3	0.032	0.064	1	0.004	2	NA		S	E	M	L	SRR31976475
P0009S008	P0009	8	2024	N. subflava	subflava	N. subflava	2289156	198417	328	0.19	16	0.016	0.016	0.5	0.003	2	NA		T	E	M	L	SRR31976473
P0009S009	P0009	9	2024	N. mucosa		N. mucosa	2551682	77220	1004	0.38	6	0.016	0.047	1	0.004	2	NA		S	E	M	L	SRR31976472
P0009S010	P0009	10	2024	N. subflava		N. subflava	2241112	263536	714	0.5	4	0.064	0.064	0.75	0.047	2	NA		T	E	M	L	SRR31976471
P0012S006	P0012	6	2024	N. subflava	subflava	N. subflava	2196861	201703	1127	0.74	32	0.023	0.032	2	0.012	1.5	NA		T	E	M	L	SRR31976454
P0013S001	P0013	1	2024	N. mucosa	mucosa	N. mucosa	2639723	38386	999	0.5	8	0.032	0.032	1	0.002	1.5	NA		S	E	M	L	SRR31976449
P0013S002	P0013	2	2024	N. subflava	subflava	N. subflava	2315017	208715	861	0.5	3	0.012	0.016	0.5	0.004	1.5	NA		T	E	NA	NA	SRR31976448
P0013S003	P0013	3	2024	N. mucosa	mucosa	N. mucosa	2657292	39204	1001	0.5	12	0.032	0.032	0.5	0.004	1.5	NA		S	E	M	L	SRR31976446
P0013S004	P0013	4	2024	N. subflava	subflava	N. subflava	2411618	166823	862	0.125	3	0.012	0.016	0.25	0.016	2	NA		T	E	NA	NA
P0013S005	P0013	5	2024	N. subflava	subflava	N. subflava	2306724	207804	864	0.5	2	0.012	0.016	0.75	0.004	2	NA		T	E	NA	NA	SRR31976445
P0013S007	P0013	7	2024	N. subflava	subflava	N. subflava	2316328	222943	860	0.25	6	0.016	0.016	1	0.004	2	NA		T	E	NA	NA	SRR31976443
P0013S008	P0013	8	2024	N. mucosa	mucosa	N. mucosa	2676048	39204	998	0.25	12	0.023	0.023	1	0.12	3	NA		S	E	M	L	SRR31976442
P0013S009	P0013	9	2024	N. subflava	subflava	N. subflava	2367751	223143	860	0.5	3	0.008	0.023	0.25	0.002	1.5	NA		T	E	NA	NA
P0013S010	P0013	10	2024	N. mucosa	mucosa	N. mucosa	2722571	38993	1001	0.5	6	0.032	0.047	0.5	0.002	1	NA		S	E	M	L
P0014S001	P0014	1	2024	N. mucosa	mucosa	N. mucosa	2810103	56480	1056	1.5	4	0.047	NA	2	0.75	3	NA		S	E	M	L	SRR31976441
P0014S002	P0014	2	2024	N. subflava		N. subflava	2225187	204448	293	1	6	0.064	0.094	1.5	0.016	3	NA		I	E	M	L	SRR31976440
P0014S004	P0014	4	2024	N. subflava	subflava	N. subflava	2639427	129319	1045	256	6	0.094	0.19	1	1	2	NA	+	T	E	M	L	SRR31976438
P0014S006	P0014	6	2024	N. subflava		N. subflava	2309819	173020	288	1.5	6	0.064	0.064	2	0.5	3	NA		I	E	M	L
P0014S008	P0014	8	2024	N. subflava	subflava	N. subflava	2460182	133200	1044	96	4	0.032	0.094	1	0.012	2	NA	+	T	E	M	L	SRR31976434
P0014S009	P0014	9	2024	N. subflava	subflava	N. subflava	2432907	133200	1045	96	3	0.047	0.032	1	0.006	2	NA	+	T	E	M	L	SRR31976433
P0014S010	P0014	10	2024	N. subflava		N. subflava	2569060	131175	291	1.5	6	0.064	0.064	2	0.75	3	NA		I	E	M	L	SRR31976432
P0015S002	P0015	2	2024	N. subflava		N. subflava	2412500	379271	767	48	1.5	0.023	0.023	1	0.012	2	NA	+	T	E	M	L	SRR31976430
P0015S008	P0015	8	2024	N. mucosa	mucosa	N. mucosa	2853208	33403	349	0.5	2	0.047	0.032	0.5	0.006	1	NA		S	S	M	L
P0015S009	P0015	9	2024	N. subflava		N. subflava	2447964	379271	768	48	1	0.032	0.016	1	0.012	2	NA	+	T	E	M	L	SRR31976501
P0016S005	P0016	5	2024	N. subflava	subflava	N. subflava	2253761	332319	708	1	2	0.032	0.047	1	0.008	3	NA		T	E	M	L	SRR31976495
P0016S006	P0016	6	2024	N. subflava	subflava	N. subflava	2258236	397611	705	0.5	1.5	0.032	0.016	1.5	0.004	0.75	NA		T	E	M	L
P0016S008	P0016	8	2024	N. subflava	subflava	N. subflava	2237382	382158	713	0.5	2	0.032	0.047	1	0.006	2	NA		T	E	M	L	SRR31976494
P0016S009	P0016	9	2024	N. subflava	subflava	N. subflava	2227544	520065	709	0.023	2	0.032	0.032	1	0.006	2	NA		T	E	M	L
P0017S001	P0017	1	2024	N. subflava	subflava	N. subflava	2311815	316242	1092	0.19	4	0.094	0.064	0.75	0.004	2	NA		T	E	M	L	SRR31976535
P0017S002	P0017	2	2024	N. subflava	subflava	N. subflava	2301740	316242	1088	0.5	3	0.032	0.064	0.75	0.003	3	NA		T	E	M	L	SRR31976534
P0017S003	P0017	3	2024	N. subflava	subflava	N. subflava	2288543	316242	1093	0.25	3	0.064	0.032	1.5	0.003	2	NA		T	E	M	L	SRR31976533
P0017S004	P0017	4	2024	N. subflava	subflava	N. subflava	2290789	206001	1088	1	3	0.047	0.047	1	0.003	2	NA		T	E	M	L	SRR31976532
P0017S005	P0017	5	2024	N. subflava	subflava	N. subflava	2329779	223257	863	0.5	3	0.016	0.094	1.5	0.004	2	NA		T	E	NA	NA	SRR31976531
P0017S007	P0017	7	2024	N. subflava	subflava	N. subflava	2296944	316242	1089	0.38	3	0.094	0.064	2	0.012	2.5	NA		T	E	M	L	SRR31976529
P0017S008	P0017	8	2024	N. subflava	subflava	N. subflava	2304619	217772	1091	0.38	2	0.125	0.125	1	0.004	2	NA		T	E	M	L	SRR31976528
P0017S009	P0017	9	2024	N. subflava	subflava	N. subflava	2279356	316242	1085	0.064	3	0.064	NA	1.5	0.004	1.5	NA		T	E	M	L	SRR31976527
P0018S001	P0018	1	2025	N. subflava		N. subflava	2224771	172654	784	2	3	0.032	NA	1	0.032	2	NA		T	E	M	L
P0018S002	P0018	2	2025	N. subflava		N. subflava	2231552	138955	786	1.5	8	0.032	0.047	1	0.023	2	NA		T	E	M	L
P0018S003	P0018	3	2025	N. subflava		N. subflava	2285996	172697	782	3	3	0.032	0.047	1	0.047	2	NA		T	E	M	L
P0018S004	P0018	4	2025	N. subflava		N. subflava	2246318	138955	781	1	8	0.032	0.047	1	0.125	2	NA		T	E	M	L
P0018S006	P0018	6	2025	N. subflava		N. subflava	2251001	172697	782	2	4	0.023	0.064	1	0.047	1.5	NA		T	E	M	L
P0018S008	P0018	8	2025	N. subflava		N. subflava	2499703	138955	798	2	4	0.023	0.047	1	0.032	3	NA		T	E	M	L
P0018S009	P0018	9	2025	N. mucosa		N. mucosa	2782549	126726	620	0.75	2	0.016	0.023	0.38	0.003	3	NA		S	E	NA	NA
P0019S002	P0019	2	2025	N. subflava		N. subflava	2401428	393846	816	1.5	3	0.125	0.75	1.5	0.25	1.5	NA		I	E	M	L
P0019S003	P0019	3	2025	N. subflava		N. subflava	2294361	396098	270	0.75	4	0.125	2	1	0.023	3	NA		T	E	M	L
P0019S009	P0019	9	2025	N. mucosa		N. mucosa	2823192	62813	206	2	6	0.064	0.064	3	0.047	4	NA		S	E	M	L
P0019S010	P0019	10	2025	N. mucosa		N. mucosa	2774088	56085	204	2	4	0.19	0.064	2	0.032	2	NA		S	E	M	L
P0020S001	P0020	1	2025	N. mucosa	mucosa	N. mucosa	2809249	54575	1024	1.5	6	0.047	0.064	1	0.75	2	NA		V	E	M	L
P0020S002	P0020	2	2025	N. subflava	subflava	N. subflava	2335614	146642	692	1.5	1.5	0.012	0.19	0.5	0.032	3	NA		T	E	M	L
P0020S003	P0020	3	2025	N. subflava	subflava	N. subflava	2272791	87372	766	0.75	0.75	0.064	0.19	1.5	0.75	3	NA		I	E	NA	NA
P0020S005	P0020	5	2025	N. subflava	subflava	N. subflava	2319414	146705	693	0.38	1	0.032	0.064	0.5	0.008	2	NA		T	E	M	L
P0020S007	P0020	7	2025	N. mucosa	mucosa	N. mucosa	2860535	52396	1044	1.5	8	0.094	0.047	4	0.5	2	NA		V	E	M	L
P0020S008	P0020	8	2025	N. subflava		N. subflava	2322505	87372	766	1	2	0.047	0.047	1.5	2	3	NA		I	E	NA	NA
P0020S010	P0020	10	2025	N. mucosa	mucosa	N. mucosa	2820945	52396	1041	2	8	0.094	0.094	2	2	1	NA		V	E	M	L
P0021S001	P0021	1	2025	N. subflava	subflava	N. subflava	2245848	342264	1048	3	1.5	1.5	0.75	0.75	0.25	1	NA		T	E	M	L
P0021S002	P0021	2	2025	N. subflava	subflava	N. subflava	2179126	342264	1047	0.5	6	0.094	0.19	2	1.5	1	NA		T	E	M	L
P0021S004	P0021	4	2025	N. subflava	subflava	N. subflava	2535263	405091	1056	0.5	4	0.19	0.25	1	0.75	1.5	NA		T	E	M	L
P0021S008	P0021	8	2025	N. subflava	subflava	N. subflava	2604877	342264	1073	1.5	3	0.38	0.25	1	0.25	2	NA		T	E	M	L
P0022S001	P0022	1	2025	N. subflava	subflava	N. subflava	2326345	542214	237	48	2	0.125	0.094	0.5	0.125	2	NA	+	T	E	NA	NA
P0022S002	P0022	2	2025	N. subflava	subflava	N. subflava	2353462	402619	238	24	1	0.064	0.38	0.38	0.064	3	NA	+	T	E	NA	NA
P0022S003	P0022	3	2025	N. subflava	subflava	N. subflava	2379440	580582	237	12	3	0.25	4	1	0.25	2	NA	+	T	E	NA	NA
P0022S006	P0022	6	2025	N. subflava	subflava	N. subflava	2381483	580611	242	64	1.5	0.016	NA	0.38	0.25	3	NA	+	T	E	NA	NA
P0022S007	P0022	7	2025	N. subflava	subflava	N. subflava	2320404	265629	237	32	1	0.023	0.38	0.38	0.012	2	NA	+	T	E	NA	NA
P0022S009	P0022	9	2025	N. subflava	subflava	N. subflava	2338467	319667	238	1	2	0.094	0.064	4	0.25	1	NA	+	T	E	NA	NA
P0023S008	P0023	8	2025	N. subflava		N. subflava	2929817	160302	479	0.5	3	0.032	0.064	1	0.016	3	NA		T	E	M	L
P0024S002	P0024	2	2025	N. subflava	subflava	N. subflava	2440437	458781	1023	1.5	4	0.064	NA	1	0.023	4	NA		T	E	NA	NA
P0024S006	P0024	6	2025	N. subflava	subflava	N. subflava	2297520	458781	1021	2	3	0.064	0.125	0.5	0.023	2	NA		T	E	NA	NA
P0024S008	P0024	8	2025	N. subflava	subflava	N. subflava	2788009	362069	1046	1	1.5	0.064	0.047	0.5	0.5	3	NA		T	E	NA	NA
P0025S001	P0025	1	2025	N. subflava		N. subflava	2344703	141935	694	0.75	96	0.023	0.023	0.38	0.38	1.5	NA		I	E	M	L
P0025S002	P0025	2	2025	N. mucosa		N. mucosa	2803066	58189	222	NA	NA	NA	NA	NA	NA	NA	NA		S	E	M	L
P0025S005	P0025	5	2025	N. subflava		N. subflava	2465412	132861	697	0.5	256	0.032	0.023	0.38	0.25	1.5	NA		I	E	M	L
P0025S010	P0025	10	2025	N. subflava		N. subflava	2362997	134950	694	0.75	256	0.023	0.016	0.5	0.25	1.5	NA		I	E	M	L
P0028S001	P0028	1	2025	N. mucosa		N. mucosa	2797349	85265	517	2	8	0.064	0.094	1.5	0.023	3	NA		S	E	M	L
P0028S002	P0028	2	2025	N. mucosa	subflava	N. subflava	2274945	494215	1039	1.5	3	0.047	0.047	1	0.008	3	NA		T	E	M	L
P0028S004	P0028	4	2025	N. subflava		N. subflava	2293630	214413	803	0.75	3	0.032	0.064	1.5	0.032	4	NA		T	E	M	L
P0028S006	P0028	6	2025	N. mucosa		N. mucosa	2865688	85265	514	2	24	0.094	0.094	1.5	0.032	1.5	NA		S	E	M	L
P0028S007	P0028	7	2025	N. mucosa	subflava	N. subflava	2518805	460244	1044	1	6	0.064	0.047	2	0.032	2	NA		T	E	M	L
P0029S004	P0029	4	2025	N. subflava	subflava	N. subflava	2317608	520933	907	1	3	0.47	0.032	1	0.75	NA	NA		I	E	M	L
P0029S007	P0029	7	2025	N. subflava	subflava	N. subflava	2338916	520933	911	1	3	0.064	0.125	1	0.19	NA	NA		I	E	M	L
P0030S001	P0030	1	2025	N. mucosa	mucosa	N. mucosa	2770417	27898	946	1	8	0.125	0.064	1.5	0.012	2	NA		S	E	M	L
P0030S002	P0030	2	2025	N. subflava	subflava	N. subflava	2408610	115555	984	1	48	0.047	0.125	1	0.008	1.5	NA		T	E	M	L
P0030S004	P0030	4	2025	N. mucosa	mucosa	N. mucosa	2879093	28213	949	1	8	0.064	0.047	3	0.012	8	NA		S	E	M	L
P0030S005	P0030	5	2025	N. mucosa	mucosa	N. mucosa	2820940	29545	945	0.75	8	0.064	0.064	2	0.012	1.5	NA		S	E	M	L
P0030S006	P0030	6	2025	N. mucosa	mucosa	N. mucosa	2843712	29611	946	1.5	8	0.125	0.064	2	0.012	1.5	NA		S	E	M	L
P0030S009	P0030	9	2025	N. subflava	subflava	N. subflava	2999928	102150	1013	1	128	0.047	0.064	0.75	0.006	1.5	NA		T	E	M	L
P0030S010	P0030	10	2025	N. mucosa	mucosa	N. mucosa	2867630	29628	949	1.5	32	0.064	0.094	1	0.008	1.5	NA		S	E	M	L
P0031S006	P0031	6	2025	N. subflava	subflava	N. subflava	2274030	346691	1107	1	4	0.094	0.094	NA	0.006	1	NA		T	E	M	L
P0031S007	P0031	7	2025	N. subflava	subflava	N. subflava	2285614	342618	1038	1	1	0.023	0.047	NA	0.016	1.5	NA		T	E	M	L
P0031S008	P0031	8	2025	N. subflava	subflava	N. subflava	2316686	190757	1034	1	1	0.023	0.047	NA	0.008	0.75	NA		T	E	M	L
P0032S001	P0032	1	2025	N. subflava		N. subflava	2268013	229482	770	0.38	1	0.032	0.064	0.5	0.012	3	NA		T	E	M	L
P0032S002	P0032	2	2025	N. subflava		N. subflava	2271205	229482	770	0.25	1.5	0.023	0.094	0.5	0.006	3	NA		T	E	M	L
P0032S003	P0032	3	2025	N. subflava		N. subflava	2271375	175914	769	0.38	1.5	0.032	0.064	1	0.004	2	NA		T	E	M	L
P0032S004	P0032	4	2025	N. subflava		N. subflava	2269506	221008	769	0.125	1.5	0.032	0.23	0.75	0.004	1.5	NA		T	E	M	L
P0032S005	P0032	5	2025	N. subflava		N. subflava	2277755	229482	769	0.38	1.5	0.047	0.064	0.38	0.002	3	NA		T	E	M	L
P0032S006	P0032	6	2025	N. subflava		N. subflava	2700461	315177	779	0.38	2	0.032	0.023	0.5	0.008	2	NA		T	E	M	L
P0032S007	P0032	7	2025	N. subflava		N. subflava	2290182	221008	770	0.5	2	0.047	0.094	0.38	0.008	3	NA	+	T	E	M	L
P0032S008	P0032	8	2025	N. subflava		N. subflava	2280359	315177	770	0.25	2	0.032	0.032	0.5	0.008	2	NA		T	E	M	L
P0032S009	P0032	9	2025	N. subflava		N. subflava	2272262	221008	770	0.25	1.5	0.012	NA	0.75	0.008	3	NA	+	T	E	M	L
P0032S010	P0032	10	2025	N. subflava		N. subflava	2296345	315177	770	0.38	1.5	0.023	0.023	0.5	0.012	2	NA		T	E	M	L
P0033S006	P0033	6	2025	N. subflava	subflava	N. subflava	2278385	373395	1110	0.75	3	0.032	0.047	1	0.012	1.5	NA		T	E	M	L
P0033S007	P0033	7	2025	N. subflava	subflava	N. subflava	2270647	190748	1036	0.5	2	0.032	0.023	1	0.008	1.5	NA		T	E	M	L
P0033S008	P0033	8	2025	N. subflava	subflava	N. subflava	2266513	317667	1034	1	1.5	0.012	0.047	1	0.023	1.5	NA		T	E	M	L
P0033S009	P0033	9	2025	N. subflava	subflava	N. subflava	2930581	205331	1135	NA	NA	NA	NA	NA	NA	NA	NA		T	E	M	L
P0034S003	P0034	3	2025	N. subflava	subflava	N. subflava	2378224	383611	1046	256	8	0.064	0.064	0.75	0.003	1.5	NA	+	T	E	M	L
P0034S005	P0034	5	2025	N. subflava	subflava	N. subflava	2388338	339117	1043	NA	NA	NA	NA	NA	NA	NA	NA	+	T	E	M	L
P0034S007	P0034	7	2025	N. subflava	subflava	N. subflava	2359256	387670	1044	NA	NA	NA	NA	NA	NA	NA	NA	+	T	E	M	L
P0036S002	P0036	2	2025	N. subflava	subflava	N. subflava	2381790	133026	1055	128	2	0.032	0.064	0.75	0.5	1.5	NA	+	I	E	M	L
P0036S003	P0036	3	2025	N. subflava	subflava	N. subflava	2546262	86325	788	128	2	0.125	0.094	1	0.008	1.5	NA	+	T	E	M	L
P0036S004	P0036	4	2025	N. subflava		N. subflava	2300591	348552	456	0.38	3	0.023	0.023	0.75	0.006	2	NA		T	E	M	L
P0036S005	P0036	5	2025	N. subflava		N. subflava	2228531	324684	615	0.25	32	0.032	0.016	0.5	0.006	1.5	NA		T	E	M	L
P0036S006	P0036	6	2025	N. subflava		N. subflava	2291293	349122	455	1	3	0.023	0.016	0.75	0.012	2	NA		T	E	M	L
P0036S007	P0036	7	2025	N. subflava		N. subflava	2197655	324684	615	0.5	32	0.023	0.064	0.5	0.004	1.5	NA		T	E	M	L
P0036S010	P0036	10	2025	N. subflava		N. subflava	2250875	324684	617	0.5	32	0.032	0.047	0.5	0.047	2	NA		T	E	M	L
P0037S001	P0037	1	2025	N. subflava	subflava	N. subflava	2382478	173521	1058	0.75	3	0.016	0.016	0.75	0.19	3	NA		I	E	M	L
P0037S002	P0037	2	2025	N. subflava		N. subflava	2324300	151798	704	0.19	0.5	0.032	0.047	0.25	0.5	3	NA		I	E	M	L
P0037S003	P0037	3	2025	N. subflava		N. subflava	2345872	210327	705	0.25	0.75	0.032	0.047	0.25	0.25	2	NA		I	E	M	L
P0037S004	P0037	4	2025	N. subflava		N. subflava	2316962	210327	704	0.19	0.5	0.047	0.064	0.38	0.38	3	NA		I	E	M	L
